# Recurrent duplication and diversification of a vital DNA repair gene family across Drosophila

**DOI:** 10.1101/2023.10.04.560779

**Authors:** Cara L. Brand, Genevieve T. Oliver, Isabella Z. Farkas, Mia T. Levine

## Abstract

Maintaining genome integrity is vital for organismal survival and reproduction. Essential, broadly conserved DNA repair pathways actively preserve genome integrity. However, many DNA repair proteins evolve adaptively. Ecological forces like UV exposure are classically cited as drivers of DNA repair evolution. Intrinsic forces like repetitive DNA, which can also imperil genome integrity, have received less attention. We recently reported that a *Drosophila melanogaster*-specific DNA satellite array triggered species-specific, adaptive evolution of a DNA repair protein called Spartan/MH. The Spartan family of proteases cleave hazardous, covalent crosslinks that form between DNA and proteins (“DNA-protein crosslink repair”). Appreciating that DNA satellites are both ubiquitous and universally fast-evolving, we hypothesized that satellite DNA turnover spurs evolution of DNA-protein crosslink repair beyond *D. melanogaster*. This hypothesis predicts pervasive Spartan gene family diversification across the Drosophila phylogeny. To study the evolutionary history of the Drosophila Spartan gene family, we conducted population genetic, molecular evolution, phylogenomic, and tissue-specific expression analyses. We uncovered widespread signals of positive selection across multiple Spartan family genes and across multiple evolutionary timescales. We also detected recurrent Spartan family gene duplication, divergence, and gene loss. Finally, we found that ovary-enriched parent genes consistently birthed testis-enriched daughter genes. To account for Drosophila-wide, Spartan family diversification, we introduce a mechanistic model of antagonistic coevolution that links DNA satellite evolution and adaptive regulation of Spartan protease activity. This framework, combined with a recent explosion of genome assemblies that encompass repeat-rich genomic regions, promises to accelerate our understanding of how DNA repeats drive recurrent evolutionary innovation to preserve genome integrity.
