## Supplementary material for "Recurrent duplication and diversification of a vital DNA repair gene family across Drosophila": Table S2

### Sheet: Sheet1
Table S2: Species used for BLAST and tissue-specific expression analysis (in bold).
Species	Abbreviation	Sequencing Platform	Sex	Reference
D. affinis	aff	PacBio	F	personal comm. R. Unckless
D. aff. chauvacae	cha	Nanopore	M	Kim et al. 2021
D. ambigua	amb	Nanopore	M	Kim et al. 2021
D. americana	ame	Nanopore	M	Kim et al. 2021
D. athabasca	ath	PacBio	F	Bracewell et al. 2019
D. azteca	azt	PacBio	mixed	Bracewell & Bachtrog 2020
D. biarmipes	bia	Nanopore	mixed	Kim et al. 2021
D. bifasciata	bif	Nanopore	mixed	Bracewell et al. 2020
D. bocqueti	boc	Nanopore	M	Kim et al. 2021
D. carrolli	car	Nanopore	mixed	Kim et al. 2021
D. elegans	ele	Nanopore	F	Kim et al. 2021
D. erecta	ere	Nanopore	F	Kim et al. 2021
D. eugracilis	eug	Nanopore	F	Kim et al. 2021
D. ficusphila	fic	Nanopore	F	Kim et al. 2021
D. fuyamai	fuy	Nanopore	F	Kim et al. 2021
D. jambulina	jam	Nanopore	mixed	Kim et al. 2021
D. kikkawai	kik	Nanopore	F	Kim et al. 2021
D. kurseongensis	kur	Nanopore	F	Kim et al. 2021
D. littoralis	lit	Nanopore	M	Kim et al. 2021
D. lowei	low	Nanopore	M	Bracewell et al. 2019
D. mauritiana	mau	Nanopore	F	Chakraborty et al. 2021
D. melanogaster	mel	Nanopore	mixed	Kim et al. 2021
D. miranda	mir	PacBio	M	Mahajan et al. 2018
D. mojavensis	moj	Nanopore	F	Kim et al. 2021
D. novamexicana	nov	PacBio	mixed	Flynn et al. 2020
D. obscura	obs	Nanopore	M	Kim et al. 2021
D. persimilis	per	Nanopore	F	Kim et al. 2021
D. pseudoobscura	pse	Nanopore	F	Kim et al. 2021
D. repleta	rep	Nanopore	M	Kim et al. 2021
D. rhopaloa	rho	Nanopore	mixed	Kim et al. 2021
D. rufa	ruf	Nanopore	F	Kim et al. 2021
D. sechellia	sec	Nanopore	F	Chakraborty et al. 2021
D. simulans	sim	Nanopore/PacBio	F	Chakraborty et al. 2021
D. subobscura	sub	Nanopore	M	Kim et al. 2021
D. subpulchrella	subpul	Nanopore	M	Kim et al. 2021
D. suzukii	suz	PacBio	mixed	Paris et al. 2020
D. takahashii	tak	Nanopore	F	Kim et al. 2021
D. teissieri	tei	Nanopore	M	Kim et al. 2021
D. tristis	tris	Nanopore	M	Kim et al. 2021
D. triauraria	tri	Nanopore	F	Kim et al. 2021
D. virilis	vir	Nanopore	F	Kim et al. 2021
D. yakuba	yak	Nanopore	F	Kim et al. 2021
